# A transplantation experiment yields no evidence for phenotypic plasticity in shell band width in *Cepaea nemoralis*

**DOI:** 10.1101/2020.06.08.140137

**Authors:** Menno Schilthuizen, Ruth K. Scheid, Lia J. J. den Daas

## Abstract

The common European grove snail, *Cepaea nemoralis* (Helicidae), has been a model species in genetics and evolutionary biology for over a century thanks largely to its genetic shell colour polymorphism. Although most aspects of its shell colour variation are known to be purely genetic, with little or no phenotypic plasticity involved, the width of the spiral bands has been suspected to display a certain amount of plasticity. To test this, we conducted a transplantation experiment, in which 548 growing banded snails were marked and transplanted, either within the same habitat (open or closed vegetation, displaying 19% and 61% band fusion, respectively) or between habitat types. The numbers recaptured were low: 8%, 5% after removal of individuals that had not grown. Based on these samples, we did not find any substantial influence of transplantation on band width.
