## Supplementary Table 1 for "A transplantation experiment yields no evidence for phenotypic plasticity in shell band width in *Cepaea nemoralis*"

### Sheet: Sheet1
Note: Specimens in bold were considered to have grown sufficiently to be used for an analysis of phenotypic plasticity. Specimens not in bold were deemed to have grown insufficiently.
specimen code	phenotype	marked on	recaptured on	growth (mm)	band	T=0	0 mm	2 mm	4 mm	6 mm	8 mm	10 mm
A11	P(123)(45)	2013-06-01	2013-08-01	0
					(1+2+3)	46	46
					(4+5)	64	64
A65	Y12345	2013-08-01	2014-08-01	0
					1	0.8	0.8
					2	1.0	1.0
					3	0.8	0.8
					4	2.3	2.3
					5	2.5	2.5
A68	P(123)45	2013-08-01	2014-08-01	14
					(1+2+3)	2.8	2.8	2.9	3.0	3.1	3.3	3.2
					4	1.4	1.4	1.5	1.5	1.6	1.8	1.8
					5	1.4	1.4	1.5	1.5	1.5	1.6	1.8
B??	Y12345	2013-06-01	2014-08-01	47
					1	0.6	0.6	0.6	0.7	0.7	0.8	0.8
					2	0.6	0.6	0.7	0.7	0.7	0.7	0.7
					3	1.0	1.0	1.1	1.1	1.2	1.2	1.2
					4	1.5	1.5	1.6	1.6	1.7	1.7	1.8
					5	1.6	1.7	1.8	2.0	2.1	2.1	2.2
B??	Y12345	2013-06-01	2014-08-01	0
					1	0.7	0.7
					2	0.8	0.8
					3	1.6	1.6
					4	1.5	1.5
					5	2.6	2.6
B2	Y00300	2013-06-01	2014-08-01	36
					3	1.1	1.0	1.0	1.1	1.1	1.2	1.2
B40	Y00300	2013-06-01	2014-08-01	49
					3	1.2	1.2	1.0	1.3	1.3	1.2	1.3
B74	Y00345	2013-08-01	2014-08-01	9
					3	0.9	0.9	1.1	1.0	1.0
					4	1.1	1.2	1.3	1.3	1.4
					5	1.4	1.5	1.5	1.4	1.5
B76	Y12345	2013-08-01	2014-08-01	6
					1	0.5	0.6	0.7	0.6
					2	0.6	0.6	0.7	0.7
					3	0.8	0.8	0.9	0.8
					4	1.1	1.1	1.2	1.1
					5	1.3	1.4	1.4
B78	Y12345	2013-08-01	2014-08-01	48
					1	0.4	0.4	0.4	0.4	0.6	0.6	0.8
					2	0.7	0.8	0.7	0.8	0.8	0.9	1.0
					3	0.9	0.8	0.9	1.0	1.1	1.2	1.1
					4	1.8	1.9	1.9	1.9	2.0	2.1	2.2
					5	2.2	2.2	2.2	2.4	2.7	2.9	3.1
B82	Y12345	2013-08-01	2014-08-01	2
					1	0.2	0.2	0
					2	0.5	0.5	0.5
					3	1.0	1.0	1.0
					4	1.0	1.1	0.9
					5	1.2	1.1	0.5
B85	Y00345	2013-08-01	2014-08-01	0
					3	1.2	1.2
					4	1.0	1.0
					5	0.8	0.8
B101	Y00300	2013-08-01	2014-08-01	2
					3	0.8	0.8	0.8
B131	Y00300	2013-08-01	2014-08-01	3
					3	1.0	1.0	0.9
C?	Y12345	2013-06-01	2014-08-01	8
					1	0.6	0.5	0.5
					2	0.6	0.6	0.7
					3	1.0	0.9	1.1
					4	1.6	1.6	1.8
					5	2.1	1.9	2.2
C?	Y12345	2013-08-01	2014-08-01	0
					1	0.5	0.5
					2	0.5	0.5
					3	0.7	0.7
					4	0.9	0.9
					5	1.1	1.1
C6	Y1(23)45	2013-06-01	2014-08-01	2
					1	0.8	0.8
					(2+3)	30	30
					4	1.8	1.8
					5	3.1	3.1
C8	Y00345	2013-06-01	2014-08-01	10
					3	0.8	0.8	0.8	0.8	0.8
					4	2.5	2.5	2.5	2.5	2.5
					5	2.4	2.3	2.2
C10	Y00345	2013-06-01	2014-08-01	5
					3	1.3	1.4
					4	2.0	2.0
					5	3.0	2.9
C13	Y12345	2013-06-01	2014-08-01	31
					1	1.0	0.8	0.6	0.4	1.0	0.9	1.0
					2	1.0	1.0	1.0	1.0	1.2	1.2	1.1
					3	1.9	2.0	2.1	2.0	2.3	2.1	2.2
					4	2.2	2.2	2.3	2.3	2.6	2.2	2.5
					5	2.9	2.2	2.9	2.9	3.1	3.1	3.6
C16	P(123)(45)	2013-06-01	2014-08-01	46
					(1+2+3)	3.5	3.8	3.9	3.8	4.0	4.0	4.2
					(4+5)	5.7	5.7	5.9	5.8	5.8	5.9	6.2
C18	Y00(345)	2013-06-01	2014-08-01	31
					(3+4+5)	8.9	9.2	9.6	10.0	10.6	10.7	10.9
C35	P00300	2013-06-01	2014-08-01	31
					3	1.3	1.2	1.2	1.3	1.3	1.4	1.4
C79	Y12345	2013-08-01	2014-08-01	8
					1	0.8	0.8	0.8	0.8	0.8
					2	0.9	0.9	1.0	1.0	1.0
					3	1.3	1.4	1.5	1.7	1.8
					4	1.4	1.5	1.6	1.8	1.8
					5	1.9	1.9	1.9	2.1	2.1
C102	Y00300	2013-08-01	2014-08-01	7
					3	1.1	1.0	1.1	1.2
C115	Y12345	2013-08-01	2014-08-01	0
					1	0.5	0.5
					2	0.6	0.6
					3	1.0	1.0
					4	1.8	1.8
					5	2.3	2.3
C118	Y00300	2013-08-01	2014-08-01	52
					3	1.2	1.2	1.3	1.4	1.5	1.5	1.6
C147	Y12345	2013-08-01	2014-08-01	19
					1	0.6	0.6	0.7	0.7	0.7	0.8	0.8
					2	0.7	0.8	0.8	0.8	0.8	0.9	1.0
					3	1.0	1.1	1.2	1.2	1.3	1.3	1.3
					4	1.6	1.8	1.7	1.9	2.0	2.1	2.0
					5	1.5	1.7	1.7	1.6	1.7	1.9	2.0
C161	Y12345	2013-08-01	2014-08-01	0
					1	0.4	0.4
					2	0.7	0.7
					3	1.1	1.1
					4	1.6	1.6
					5	2.0	2.0
D?	Y123(45)	2013-06-01	2014-08-01	0
					1	1.0	1.0
					2	1.1	1.1
					3	1.3	1.3
					(4+5)	4.3	4.3
D2	Y00345	2013-06-01	2013-08-01	0
					3	1.0	1.0
					4	2.1	2.1
					5	2.3	2.3
D5	P00345	2013-06-01	2014-06-01	22
					3	1.2	1.2	1.3	1.3	1.4	1.4	1.5
					4	2.2	2.3	2.3	2.4	2.5	2.6	2.8
					5	2.5	2.5	2.6	2.7	2.7	2.9	3.0
D8	Y12345	2013-06-01	2013-08-01	0
					1	1.0	1.0
					2	1.3	1.3
					3	1.8	1.8
					4	2.3	2.3
					5	4.0	4.0
D11	Y12345	2013-06-01	2013-08-01	2
					1	0.6	0.5
					2	0.8	0.8
					3	1.0	0.8
					4	1.5	1.4
					5	2.6	2.5
D11b	P12345	2013-06-01	2014-08-01	16
					1	1.2	0.8	0.8	1.0	1.0	0.9	0.8
					2	1.8	1.3	1.5	1.5	1.6	1.4	1.5
					3	1.9	1.7	1.6	1.9	1.8	1.9	1.9
					4	3.5	2.8	2.8	3.0	3.0	3.5	3.4
					5	2.6	2.2	2.3	2.6	2.6	2.4	2.4
D20	P(12)3(45)	2013-06-01	2014-08-01	0
					(1+2)	2.2	2.2
					3	1.4	1.4
					(4+5)	5.0	5.0
D21	P12345	2013-06-01	2014-08-01	0
					1	1.0	1.0
					2	1.8	1.8
					3	1.8	1.8
					4	3.0	3.0
					5	3.5	3.5
D31	P123(45)	2013-06-01	2013-08-01	0
					1	0.7	0.7
					2	0.9	0.9
					3	1.3	1.3
					(4+5)	5.0	5.0
D35	P1(23)45	2013-06-01	2014-08-01	69
					1	0.9	1.0	1.0	1.1	1.0	1.1	1.2
					(2+3)	2.0	2.0	2.1	2.2	2.3	2.5	2.5
					4	1.8	1.8	1.8	1.8	1.8	2.0	2.0
					5	2.4	2.4	2.5	2.6	2.7	2.8	3.0
D36	P123(45)	2013-06-01	2013-08-01	0
					1	0.9	0.9
					2	0.9	0.9
					3	1.2	1.2
					(4+5)	5.0	5.0
D65	P12345	2013-08-01	2014-08-01	3
					1	1.0	1.0
					2	1.4	1.4
					3	1.7	1.7
					4	2.7	2.7
					5	3.8	3.8
D70	P003(45)	2013-08-01	2014-08-01	0
					3	1.8	1.8
					(4+5)	6.8	6.8
D89	Y12345	2013-08-01	2014-08-01	0
					1	0.9	0.9
					2	1.0	1.0
					3	1.4	1.4
					4	2.1	2.1
					5	3.2	3.2
D120	P(123)45	2013-08-01	2014-08-01	2
					(1+2+3)	3.7	3.7
					4	2.4	2.4
					5	2.6	2.6
